# A Gene Expression Atlas of Lohmann White Chickens

**DOI:** 10.1101/2022.07.30.500160

**Authors:** Jiannan Zhang, Xinglong Wang, Can Lv, Yiping Wan, Xiao Zhang, Juan Li, Yajun Wang

**Affiliations:** Key Laboratory of Bio-resources and Eco-environment of Ministry of Education, Animal Disease Prevention and Food Safety Key Laboratory of Sichuan Province, College of Life Sciences, Sichuan University, Chengdu 610064, China

**Author notes:** Corresponding authors: Prof. Yajun Wang, Key Laboratory of Bio-resources and Eco-environment, Ministry of Education, College of Life Sciences, Sichuan University, Chengdu, 610065, China.; E-mail address Prof. Juan Li Key Laboratory of Bio-resources and Eco-environment, Ministry of Education, College of Life Sciences, Sichuan University, Chengdu, 610065, China.

**Keywords:** Transcriptome, Tissue expression profile, Annotation, GPCR, Sex-biased

## Abstract

Chicken (*Gallus gallus domesticus*) as one of the most economically important farm animals plays a major role in human food production and has been widely used as a key animal model that is presumed to be typical of avian and generally applicable to mammals in studies of developmental biology, virology, oncogenesis, and immunology. To get a better understanding of avian biology, global analysis of gene expression across multiple tissues is needed, which will aid genome annotation and support functional annotation of avian genes. We present a large-scale RNA-Seq dataset representing all the major organ systems from adult Lohmann White domesticus chickens. An open-access chicken tissue gene expression atlas (TGEA) (<u>chickenatlas.avianscu.com</u>) is presented based on the expression of 224 samples across 38 well-defined chicken tissues. Network-based cluster analysis of this dataset grouped genes according to dimensionality reduction and whole-body co-expression patterns, which were used to infer the function of uncharacterized genes from their co-expression with genes of known function. We describe the distribution and tissue specificity of 21,430 genes present in the chicken gene expression atlas and assign those signatures, where possible, to specific tissue populations or pathways. To better understand the functions of GPCRs in avian, we quantified the transcript levels of 254 nonodorant GPCRs in all tissues. Cluster analysis placed many GPCRs into expected anatomical and functional groups and predicted previously unidentified roles for less-studied receptors. We also produced this atlas to analyze male and female mRNA expression profiles in chicken somatic and gonad tissues. Our analyses uncovered numerous cases of somatic sex-biased mRNA expression, with the largest proportion found in the chicken pineal body, pituitary, and liver. This high-resolution gene expression atlas for chickens is, to our knowledge, the largest transcriptomic dataset of any avian to date. It provides a resource to improve the annotation of the current reference genome for chicken, presenting a model transcriptome for avian, and can be used as a resource for predicting roles for incompletely characterized GPCRs, exploring sex-biased specific gene expression, and for other purposes.
