## Supplementary Table 1 for "A Gene Expression Atlas of Lohmann White Chickens"

### Sheet: Sheet1
Run	Tissue	Sex
Abdominal_fat_F1	Abdominal_fat	Female
Abdominal_fat_F2	Abdominal_fat	Female
Abdominal_fat_F4	Abdominal_fat	Female
Abdominal_fat_M1	Abdominal_fat	Male
Abdominal_fat_M2	Abdominal_fat	Male
Abdominal_fat_M3	Abdominal_fat	Male
Adrenal_gland_F1	Adrenal_gland_left	Female
Adrenal_gland_F1	Adrenal_gland_right	Female
Adrenal_gland_F2	Adrenal_gland_left	Female
Adrenal_gland_F2	Adrenal_gland_right	Female
Adrenal_gland_F3	Adrenal_gland_left	Female
Adrenal_gland_F3	Adrenal_gland_right	Female
Adrenal_gland_F4	Adrenal_gland_left	Female
Adrenal_gland_F4	Adrenal_gland_right	Female
Adrenal_gland_M1	Adrenal_gland_right	Male
Adrenal_gland_M2	Adrenal_gland_right	Male
Adrenal_gland_M3	Adrenal_gland_right	Male
Adrenal_gland_M4	Adrenal_gland_right	Male
Bursa_of_Fabritius_F1	Bursa_of_Fabritius	Female
Bursa_of_Fabritius_F2	Bursa_of_Fabritius	Female
Bursa_of_Fabritius_M1	Bursa_of_Fabritius	Male
Cecum_F1	Cecum	Female
Cecum_F2	Cecum	Female
Cecum_F3	Cecum	Female
Cecum_M1	Cecum	Male
Cecum_M2	Cecum	Male
Cecum_M3	Cecum	Male
Cerebellum_F1	Cerebellum	Female
Cerebellum_F3	Cerebellum	Female
Cerebellum_F4	Cerebellum	Female
Cerebellum_M2	Cerebellum	Male
Cerebellum_M3	Cerebellum	Male
Cerebellum_M4	Cerebellum	Male
Cerebrum_F1	Cerebrum	Female
Cerebrum_F3	Cerebrum	Female
Cerebrum_F4	Cerebrum	Female
Cerebrum_M2	Cerebrum	Male
Cerebrum_M3	Cerebrum	Male
Cerebrum_M4	Cerebrum	Male
Crop_F1	Crop	Female
Crop_F2	Crop	Female
Crop_F4	Crop	Female
Crop_M1	Crop	Male
Crop_M2	Crop	Male
Crop_M4	Crop	Male
Duodenum_F2	Duodenum	Female
Duodenum_F3	Duodenum	Female
Duodenum_F4	Duodenum	Female
Duodenum_M1	Duodenum	Male
Duodenum_M2	Duodenum	Male
Duodenum_M3	Duodenum	Male
Gizzard_F1	Gizzard	Female
Gizzard_F2	Gizzard	Female
Gizzard_F4	Gizzard	Female
Gizzard_M1	Gizzard	Male
Gizzard_M2	Gizzard	Male
Gizzard_M3	Gizzard	Male
Heart_F2	Heart	Female
Heart_F3	Heart	Female
Heart_F4	Heart	Female
Heart_M2	Heart	Male
Heart_M3	Heart	Male
Heart_M4	Heart	Male
Hindbrain_F1	Hindbrain	Female
Hindbrain_F2	Hindbrain	Female
Hindbrain_F4	Hindbrain	Female
Hindbrain_M1	Hindbrain	Male
Hindbrain_M3	Hindbrain	Male
Hindbrain_M4	Hindbrain	Male
Hypothalamus_F1	Hypothalamus	Female
Hypothalamus_F2	Hypothalamus	Female
Hypothalamus_F3	Hypothalamus	Female
Hypothalamus_F4	Hypothalamus	Female
Hypothalamus_M1	Hypothalamus	Male
Hypothalamus_M2	Hypothalamus	Male
Hypothalamus_M3	Hypothalamus	Male
Hypothalamus_M4	Hypothalamus	Male
Ileum_F1	Ileum	Female
Ileum_F2	Ileum	Female
Ileum_F4	Ileum	Female
Ileum_M1	Ileum	Male
Ileum_M2	Ileum	Male
Ileum_M3	Ileum	Male
Infundibulum_F1	Infundibulum	Female
Infundibulum_F2	Infundibulum	Female
Infundibulum_F4	Infundibulum	Female
Jejunum_F1	Jejunum	Female
Jejunum_F3	Jejunum	Female
Jejunum_F4	Jejunum	Female
Jejunum_M1	Jejunum	Male
Jejunum_M2	Jejunum	Male
Jejunum_M3	Jejunum	Male
Kidney_F1	Kidney	Female
Kidney_F2	Kidney	Female
Kidney_F3	Kidney	Female
Kidney_M1	Kidney	Male
Kidney_M3	Kidney	Male
Kidney_M4	Kidney	Male
Liver_F1	Liver	Female
Liver_F2	Liver	Female
Liver_F3	Liver	Female
Liver_F4	Liver	Female
Liver_M1	Liver	Male
Liver_M2	Liver	Male
Liver_M3	Liver	Male
Liver_M4	Liver	Male
Lung_F1	Lung	Female
Lung_F2	Lung	Female
Lung_F4	Lung	Female
Lung_M2	Lung	Male
Lung_M3	Lung	Male
Lung_M4	Lung	Male
Magnum_F2	Magnum	Female
Magnum_F3	Magnum	Female
Magnum_F4	Magnum	Female
Midbrain_F1	Midbrain	Female
Midbrain_F2	Midbrain	Female
Midbrain_F3	Midbrain	Female
Midbrain_M1	Midbrain	Male
Midbrain_M2	Midbrain	Male
Midbrain_M3	Midbrain	Male
Muscle_F1	Muscle	Female
Muscle_F2	Muscle	Female
Muscle_F4	Muscle	Female
Muscle_M1	Muscle	Male
Muscle_M2	Muscle	Male
Muscle_M3	Muscle	Male
Ovary_F1	Ovary	Female
Ovary_F2	Ovary	Female
Ovary_F3	Ovary	Female
Ovary_F4	Ovary	Female
Pancreas_F1	Pancreas	Female
Pancreas_F3	Pancreas	Female
Pancreas_F4	Pancreas	Female
Pancreas_M1	Pancreas	Male
Pancreas_M2	Pancreas	Male
Pancreas_M3	Pancreas	Male
Parathyroid_glands_F2	Parathyroid_glands	Female
Parathyroid_glands_F3	Parathyroid_glands	Female
Parathyroid_glands_F4	Parathyroid_glands	Female
Parathyroid_glands_M1	Parathyroid_glands	Male
Parathyroid_glands_M3	Parathyroid_glands	Male
Parathyroid_glands_M4	Parathyroid_glands	Male
Pineal_body_F2	Pineal_body	Female
Pineal_body_F3	Pineal_body	Female
Pineal_body_F4	Pineal_body	Female
Pineal_body_M2	Pineal_body	Male
Pineal_body_M3	Pineal_body	Male
Pineal_body_M4	Pineal_body	Male
Pituitary_F1	Pituitary	Female
Pituitary_F2	Pituitary	Female
Pituitary_F3	Pituitary	Female
Pituitary_F4	Pituitary	Female
Pituitary_M1	Pituitary	Male
Pituitary_M2	Pituitary	Male
Pituitary_M3	Pituitary	Male
Pituitary_M4	Pituitary	Male
Proventriculus_F1	Proventriculus	Female
Proventriculus_F2	Proventriculus	Female
Proventriculus_F3	Proventriculus	Female
Proventriculus_M1	Proventriculus	Male
Proventriculus_M2	Proventriculus	Male
Proventriculus_M3	Proventriculus	Male
Rectum_F2	Rectum	Female
Rectum_F3	Rectum	Female
Rectum_F4	Rectum	Female
Rectum_M1	Rectum	Male
Rectum_M2	Rectum	Male
Rectum_M3	Rectum	Male
Retina_F1	Retina	Female
Retina_F2	Retina	Female
Retina_F3	Retina	Female
Retina_M2	Retina	Male
Retina_M3	Retina	Male
Retina_M4	Retina	Male
Skin_F1	Skin	Female
Skin_F2	Skin	Female
Skin_F4	Skin	Female
Skin_M1	Skin	Male
Skin_M2	Skin	Male
Skin_M3	Skin	Male
Spinal_cord_F1	Spinal_cord	Female
Spinal_cord_F2	Spinal_cord	Female
Spinal_cord_F3	Spinal_cord	Female
Spinal_cord_M1	Spinal_cord	Male
Spinal_cord_M2	Spinal_cord	Male
Spinal_cord_M3	Spinal_cord	Male
Spleen_F1	Spleen	Female
Spleen_F3	Spleen	Female
Spleen_F4	Spleen	Female
Spleen_M2	Spleen	Male
Spleen_M3	Spleen	Male
Spleen_M4	Spleen	Male
Testis_M1	Testis	Male
Testis_M2	Testis	Male
Testis_M3	Testis	Male
Testis_M4	Testis	Male
Thymus_gland_F1	Thymus_gland	Female
Thymus_gland_F2	Thymus_gland	Female
Thymus_gland_F3	Thymus_gland	Female
Thymus_gland_M2	Thymus_gland	Male
Thymus_gland_M3	Thymus_gland	Male
Thymus_gland_M4	Thymus_gland	Male
Thyroid_gland_F2	Thyroid_gland	Female
Thyroid_gland_F3	Thyroid_gland	Female
Thyroid_gland_F4	Thyroid_gland	Female
Thyroid_gland_M1	Thyroid_gland	Male
Thyroid_gland_M3	Thyroid_gland	Male
Thyroid_gland_M4	Thyroid_gland	Male
Tongue_F1	Tongue	Female
Tongue_F2	Tongue	Female
Tongue_F3	Tongue	Female
Tongue_M1	Tongue	Male
Tongue_M3	Tongue	Male
Tongue_M4	Tongue	Male
Uterus_F1	Uterus	Female
Uterus_F2	Uterus	Female
Uterus_F4	Uterus	Female
Visceral_fat_F1	Visceral_fat	Female
Visceral_fat_F2	Visceral_fat	Female
Visceral_fat_F3	Visceral_fat	Female
Visceral_fat_M1	Visceral_fat	Male
Visceral_fat_M2	Visceral_fat	Male
Visceral_fat_M3	Visceral_fat	Male
