## Supplementary Table 2 for "A Gene Expression Atlas of Lohmann White Chickens"

### Sheet: Sheet1
Sample Name	Clean Reads	Clean bases	Read length (bp)	Q20(%)	GC(%)
Abdominal_fat_F1	43048378	6457256700	150	0.9611	0.4779
Abdominal_fat_F2	41781542	6267231300	150	0.9609	0.4796
Abdominal_fat_F4	40569912	6085486800	150	0.9631	0.4776
Abdominal_fat_M1	41847972	6277195800	150	0.9595	0.4934
Abdominal_fat_M2	42394336	6359150400	150	0.9594	0.5073
Abdominal_fat_M3	40498788	6074818200	150	0.9605	0.4824
Adrenal_gland_F1	41607712	6241156800	150	0.9693	0.4798
Adrenal_gland_F1	41136442	6170466300	150	0.97	0.4836
Adrenal_gland_F2	41805070	6270760500	150	0.9693	0.491
Adrenal_gland_F2	40603110	6090466500	150	0.9696	0.4853
Adrenal_gland_F3	41746092	6261913800	150	0.9687	0.4855
Adrenal_gland_F3	42536574	6380486100	150	0.9694	0.4978
Adrenal_gland_F4	41875860	6281379000	150	0.9719	0.4935
Adrenal_gland_F4	42646310	6396946500	150	0.9699	0.4812
Adrenal_gland_M1	40160090	6024013500	150	0.971	0.4921
Adrenal_gland_M2	41550636	6232595400	150	0.9692	0.4906
Adrenal_gland_M3	41905184	6285777600	150	0.9717	0.4891
Adrenal_gland_M4	41421182	6213177300	150	0.9705	0.493
Bursa_of_Fabritius_F1	42439520	6365928000	150	0.9572	0.5094
Bursa_of_Fabritius_F2	42282862	6342429300	150	0.9539	0.5034
Bursa_of_Fabritius_M1	40363234	6054485100	150	0.9574	0.4956
Cecum_F1	41155984	6173397600	150	0.9598	0.512
Cecum_F2	42489296	6373394400	150	0.9601	0.5133
Cecum_F3	42181680	6327252000	150	0.9598	0.5152
Cecum_M1	42329392	6349408800	150	0.9611	0.5113
Cecum_M2	41569778	6235466700	150	0.9604	0.522
Cecum_M3	40904710	6135706500	150	0.9606	0.5123
Cerebellum_F1	41126792	6169018800	150	0.9597	0.5004
Cerebellum_F3	43406120	6510918000	150	0.9526	0.4987
Cerebellum_F4	41583460	6237519000	150	0.9612	0.4973
Cerebellum_M2	42229102	6334365300	150	0.9612	0.4931
Cerebellum_M3	41509200	6226380000	150	0.9618	0.5016
Cerebellum_M4	41051378	6157706700	150	0.9601	0.5004
Cerebrum_F1	41234834	6185225100	150	0.9609	0.4999
Cerebrum_F3	40809330	6121399500	150	0.9598	0.4981
Cerebrum_F4	41443408	6216511200	150	0.961	0.5009
Cerebrum_M2	41118940	6167841000	150	0.9634	0.4994
Cerebrum_M3	38332184	5749827600	150	0.9607	0.4987
Cerebrum_M4	39796830	5969524500	150	0.9594	0.4993
Crop_F1	40662596	6099389400	150	0.9606	0.5265
Crop_F2	41522260	6228339000	150	0.9582	0.5258
Crop_F4	41660492	6249073800	150	0.963	0.5245
Crop_M1	42026442	6303966300	150	0.9633	0.51
Crop_M2	42529674	6379451100	150	0.9633	0.5114
Crop_M4	41626702	6244005300	150	0.9623	0.5135
Duodenum_F2	41776282	6266442300	150	0.9592	0.5037
Duodenum_F3	40790132	6118519800	150	0.9619	0.5058
Duodenum_F4	41553586	6233037900	150	0.9594	0.5048
Duodenum_M1	41715126	6257268900	150	0.9593	0.5089
Duodenum_M2	40846580	6126987000	150	0.9599	0.5045
Duodenum_M3	41205410	6180811500	150	0.9588	0.5131
Gizzard_F1	40670262	6100539300	150	0.9634	0.4954
Gizzard_F2	40700716	6105107400	150	0.9637	0.4982
Gizzard_F4	41964254	6294638100	150	0.9626	0.5046
Gizzard_M1	41052592	6157888800	150	0.9626	0.4898
Gizzard_M2	41402572	6210385800	150	0.9612	0.4895
Gizzard_M3	41449404	6217410600	150	0.9592	0.5027
Heart_F2	40999724	6149958600	150	0.9677	0.4924
Heart_F3	40866812	6130021800	150	0.9672	0.4919
Heart_F4	41090112	6163516800	150	0.9679	0.4851
Heart_M2	41115440	6167316000	150	0.9702	0.4893
Heart_M3	41194016	6179102400	150	0.9674	0.4922
Heart_M4	41397330	6209599500	150	0.9675	0.4939
Hindbrain_F1	41521588	6228238200	150	0.9606	0.5006
Hindbrain_F2	41877426	6281613900	150	0.9621	0.4961
Hindbrain_F4	39825156	5973773400	150	0.9615	0.4974
Hindbrain_M1	39626430	5943964500	150	0.9613	0.496
Hindbrain_M3	41051604	6157740600	150	0.9622	0.4901
Hindbrain_M4	42554930	6383239500	150	0.9541	0.5011
Hypothalamus_F1	40581744	6087261600	150	0.964	0.4883
Hypothalamus_F2	40532638	6079895700	150	0.963	0.4948
Hypothalamus_F3	37277138	5591570700	150	0.9646	0.4937
Hypothalamus_F4	41151842	6172776300	150	0.9657	0.4829
Hypothalamus_M1	41646904	6247035600	150	0.9625	0.4978
Hypothalamus_M2	40188604	6028290600	150	0.9632	0.4962
Hypothalamus_M3	41581890	6237283500	150	0.9626	0.5037
Hypothalamus_M4	41946612	6291991800	150	0.962	0.501
Ileum_F1	42302480	6345372000	150	0.9603	0.5177
Ileum_F2	41193030	6178954500	150	0.9607	0.5084
Ileum_F4	40763378	6114506700	150	0.9613	0.5183
Ileum_M1	41952460	6292869000	150	0.9569	0.5067
Ileum_M2	41301790	6195268500	150	0.9611	0.5014
Ileum_M3	41798352	6269752800	150	0.9584	0.5188
Infundibulum_F1	40772810	6115921500	150	0.9671	0.5073
Infundibulum_F2	40531504	6079725600	150	0.9667	0.5146
Infundibulum_F4	42012712	6301906800	150	0.9668	0.5058
Jejunum_F1	41366056	6204908400	150	0.9588	0.5104
Jejunum_F3	40753574	6113036100	150	0.9574	0.5235
Jejunum_F4	41430448	6214567200	150	0.9584	0.5103
Jejunum_M1	41370814	6205622100	150	0.9595	0.5104
Jejunum_M2	41041702	6156255300	150	0.9586	0.5118
Jejunum_M3	42031018	6304652700	150	0.9594	0.5134
Kidney_F1	41093498	6164024700	150	0.9706	0.5069
Kidney_F2	41912496	6286874400	150	0.971	0.4963
Kidney_F3	41676434	6251465100	150	0.9693	0.4923
Kidney_M1	41764246	6264636900	150	0.9711	0.487
Kidney_M3	41341066	6201159900	150	0.9694	0.5027
Kidney_M4	41650524	6247578600	150	0.9692	0.4977
Liver_F1	42001120	6300168000	150	0.9702	0.4945
Liver_F2	41905720	6285858000	150	0.9697	0.4936
Liver_F3	41795790	6269368500	150	0.9689	0.4967
Liver_F4	41748270	6262240500	150	0.9694	0.491
Liver_M1	41782512	6267376800	150	0.9697	0.4906
Liver_M2	41041016	6156152400	150	0.9702	0.497
Liver_M3	42059386	6308907900	150	0.969	0.5006
Liver_M4	41661414	6249212100	150	0.9711	0.4968
Lung_F1	41447176	6217076400	150	0.9672	0.5096
Lung_F2	41519880	6227982000	150	0.967	0.5128
Lung_F4	42568452	6385267800	150	0.9683	0.503
Lung_M2	42454960	6368244000	150	0.9683	0.5145
Lung_M3	40722084	6108312600	150	0.969	0.5134
Lung_M4	42295286	6344292900	150	0.9685	0.5091
Magnum_F2	41618052	6242707800	150	0.9739	0.4738
Magnum_F3	41981330	6297199500	150	0.9735	0.4729
Magnum_F4	41491580	6223737000	150	0.9748	0.4772
Midbrain_F1	40385208	6057781200	150	0.9606	0.4984
Midbrain_F2	42128648	6319297200	150	0.9609	0.4932
Midbrain_F3	37531408	5629711200	150	0.9594	0.5004
Midbrain_M1	40415054	6062258100	150	0.9595	0.5045
Midbrain_M2	38871756	5830763400	150	0.9595	0.4992
Midbrain_M3	38799216	5819882400	150	0.9604	0.5004
Muscle_F1	40506056	6075908400	150	0.9721	0.5257
Muscle_F2	40960354	6144053100	150	0.97	0.5349
Muscle_F4	41215496	6182324400	150	0.9699	0.5369
Muscle_M1	41039486	6155922900	150	0.9542	0.5315
Muscle_M2	41008362	6151254300	150	0.9504	0.54
Muscle_M3	41845046	6276756900	150	0.9534	0.5371
Ovary_F1	41467312	6220096800	150	0.9671	0.5141
Ovary_F2	41605792	6240868800	150	0.9679	0.5173
Ovary_F3	41306266	6195939900	150	0.9683	0.512
Ovary_F4	41327182	6199077300	150	0.9676	0.5119
Pancreas_F1	40779074	6116861100	150	0.9697	0.5299
Pancreas_F3	42789834	6418475100	150	0.9756	0.5133
Pancreas_F4	41763018	6264452700	150	0.9746	0.52
Pancreas_M1	41586652	6237997800	150	0.975	0.524
Pancreas_M2	41487342	6223101300	150	0.9737	0.5286
Pancreas_M3	42438814	6365822100	150	0.9735	0.5259
Parathyroid_glands_F2	41841524	6276228600	150	0.9713	0.4955
Parathyroid_glands_F3	41443394	6216509100	150	0.9743	0.4678
Parathyroid_glands_F4	41092862	6163929300	150	0.9737	0.4677
Parathyroid_glands_M1	41251382	6187707300	150	0.9731	0.4635
Parathyroid_glands_M3	41342086	6201312900	150	0.9749	0.4492
Parathyroid_glands_M4	40834276	6125141400	150	0.9737	0.457
Pineal_body_F2	41406536	6210980400	150	0.974	0.4912
Pineal_body_F3	40163016	6024452400	150	0.9741	0.4854
Pineal_body_F4	40074724	6011208600	150	0.9733	0.4955
Pineal_body_M2	41300756	6195113400	150	0.9757	0.4883
Pineal_body_M3	41621248	6243187200	150	0.9754	0.4838
Pineal_body_M4	41129080	6169362000	150	0.9746	0.4714
Pituitary_F1	41362300	6204345000	150	0.9625	0.4787
Pituitary_F2	42504948	6375742200	150	0.9538	0.5005
Pituitary_F3	40492166	6073824900	150	0.9612	0.4821
Pituitary_F4	41887896	6283184400	150	0.9616	0.4892
Pituitary_M1	41552156	6232823400	150	0.9606	0.4855
Pituitary_M2	42481262	6372189300	150	0.9617	0.4896
Pituitary_M3	41032916	6154937400	150	0.962	0.484
Pituitary_M4	41037982	6155697300	150	0.9611	0.488
Proventriculus_F1	41751238	6262685700	150	0.962	0.5386
Proventriculus_F2	39567084	5935062600	150	0.9621	0.5432
Proventriculus_F3	41855244	6278286600	150	0.9631	0.5423
Proventriculus_M1	41806622	6270993300	150	0.9629	0.5446
Proventriculus_M2	39575414	5936312100	150	0.9644	0.5447
Proventriculus_M3	41578462	6236769300	150	0.9647	0.5412
Rectum_F2	41003590	6150538500	150	0.9624	0.5182
Rectum_F3	40224798	6033719700	150	0.9626	0.5232
Rectum_F4	41728962	6259344300	150	0.9643	0.5229
Rectum_M1	42396074	6359411100	150	0.9688	0.5016
Rectum_M2	40532454	6079868100	150	0.9685	0.5031
Rectum_M3	41667506	6250125900	150	0.9645	0.5278
Retina_F1	41495462	6224319300	150	0.9533	0.5079
Retina_F2	41404934	6210740100	150	0.9541	0.5048
Retina_F3	41727004	6259050600	150	0.9544	0.5003
Retina_M2	42647692	6397153800	150	0.9555	0.5082
Retina_M3	41523138	6228470700	150	0.9573	0.4933
Retina_M4	42963732	6444559800	150	0.9542	0.5007
Skin_F1	40953288	6142993200	150	0.9583	0.5163
Skin_F2	40676108	6101416200	150	0.9525	0.5265
Skin_F4	41423584	6213537600	150	0.9527	0.5291
Skin_M1	42169896	6325484400	150	0.9559	0.5164
Skin_M2	42563148	6384472200	150	0.9525	0.5307
Skin_M3	41700658	6255098700	150	0.9499	0.5349
Spinal_cord_F1	41160294	6174044100	150	0.9617	0.5086
Spinal_cord_F2	41063378	6159506700	150	0.9582	0.5055
Spinal_cord_F3	42049086	6307362900	150	0.9579	0.5109
Spinal_cord_M1	41109694	6166454100	150	0.9618	0.508
Spinal_cord_M2	40723772	6108565800	150	0.9589	0.5059
Spinal_cord_M3	40058074	6008711100	150	0.9591	0.5088
Spleen_F1	41584210	6237631500	150	0.9668	0.5224
Spleen_F3	41560242	6234036300	150	0.9675	0.5138
Spleen_F4	42478234	6371735100	150	0.9693	0.5143
Spleen_M2	40259824	6038973600	150	0.9668	0.5187
Spleen_M3	42523554	6378533100	150	0.9672	0.5177
Spleen_M4	41273356	6191003400	150	0.9674	0.5078
Testis_M1	40832188	6124828200	150	0.9689	0.5072
Testis_M2	42448744	6367311600	150	0.9671	0.5108
Testis_M3	42219224	6332883600	150	0.9688	0.5062
Testis_M4	41606650	6240997500	150	0.9714	0.5085
Thymus_gland_F1	41810222	6271533300	150	0.9708	0.4958
Thymus_gland_F2	41296478	6194471700	150	0.9696	0.5034
Thymus_gland_F3	40939534	6140930100	150	0.9718	0.5003
Thymus_gland_M2	40720110	6108016500	150	0.9708	0.5013
Thymus_gland_M3	40843360	6126504000	150	0.9698	0.5069
Thymus_gland_M4	41105426	6165813900	150	0.9721	0.5044
Thyroid_gland_F2	41356458	6203468700	150	0.9711	0.4833
Thyroid_gland_F3	41889496	6283424400	150	0.9708	0.4851
Thyroid_gland_F4	40650770	6097615500	150	0.969	0.4869
Thyroid_gland_M1	41325590	6198838500	150	0.9708	0.4847
Thyroid_gland_M3	41907408	6286111200	150	0.9729	0.4906
Thyroid_gland_M4	41557948	6233692200	150	0.9716	0.4872
Tongue_F1	41481088	6222163200	150	0.9557	0.5278
Tongue_F2	41206660	6180999000	150	0.9553	0.5283
Tongue_F3	40989012	6148351800	150	0.954	0.5279
Tongue_M1	41219846	6182976900	150	0.9548	0.5239
Tongue_M3	41838498	6275774700	150	0.9521	0.5332
Tongue_M4	41842272	6276340800	150	0.9539	0.5284
Uterus_F1	41815416	6272312400	150	0.9672	0.5058
Uterus_F2	42410566	6361584900	150	0.965	0.5236
Uterus_F4	40829534	6124430100	150	0.9666	0.5236
Visceral_fat_F1	41415276	6212291400	150	0.9556	0.4959
Visceral_fat_F2	41479914	6221987100	150	0.9555	0.5019
Visceral_fat_F3	41726498	6258974700	150	0.9561	0.4913
Visceral_fat_M1	41357118	6203567700	150	0.9555	0.4982
Visceral_fat_M2	42093920	6314088000	150	0.9537	0.5032
Visceral_fat_M3	41702786	6255417900	150	0.9543	0.5012
