## Supplementary Table 4 for "A Gene Expression Atlas of Lohmann White Chickens"

### Sheet: Sheet1
tissue	gene numbers
Testis	16229
Adrenal_gland	15706
Pineal_body	15365
Pituitary	15119
Parathyroid_glands	15098
Hypothalamus	15088
Thymus_gland	14902
Hindbrain	14798
Spinal_cord	14758
Visceral_fat	14682
Thyroid_gland	14598
Midbrain	14576
Ovary	14491
Cerebrum	14362
Cerebellum	14181
Ileum	14078
Rectum	14064
Lung	13950
Skin	13937
Bursa_of_Fabritius	13926
Abdominal_fat	13842
Retina	13800
Infundibulum	13762
Kidney	13662
Cecum	13614
Duodenum	13358
Spleen	13330
Uterus	13294
Jejunum	13291
Heart	12546
Gizzard	12371
Liver	11945
Tongue	11804
Crop	11642
Muscle	11060
Proventriculus	10621
Magnum	8542
Pancreas	8442
