## Supplementary Table 5 for "A Gene Expression Atlas of Lohmann White Chickens"

### Sheet: Sheet1
geneID	baseMean	log2FoldChange	lfcSE	pvalue	padj
LOC121108834	20.916	-14.1967	3.68074	3.90609e-92	1.93499e-89
LOC121108830	1.26811	-9.78591	2.88946	8.96101e-23	1.49074e-20
LOC112530491	1.01647	-9.3848	2.86299	3.58744e-09	3.41757e-07
LOC121108835	25.4334	-8.29527	0.931935	7.74595e-20	1.2075e-17
LOC121108836	25.2232	-8.26896	0.947437	4.78996e-19	7.1663e-17
LOC121107016	13821.1	-7.95819	0.574341	3.91949e-37	8.82559e-35
LOC121108842	7.40024	-7.53377	0.59132	1.34139e-43	3.55978e-41
MROH2B1	1.11662	-7.41158	1.37511	2.6627e-06	0.000192717
LOC121108193	75.9851	-7.32835	0.275398	1.3504e-137	9.71072e-135
ZNF226L	20.5086	4.05405	0.308049	7.72843e-24	1.32525e-21
LOC112530666	26.346	-7.22954	0.341814	2.33717e-85	9.83023e-83
LOC121108817	8.74109	-7.12061	0.447683	7.02309e-72	2.26897e-69
CCLI7	30.5232	3.29502	0.310283	3.08095e-14	3.71246e-12
CCDC152	351.072	2.90568	0.224474	4.03782e-18	5.80717e-16
LOC121108816	14.3666	-7.02033	0.602159	3.15125e-25	5.66514e-23
LOC425347	43.2833	-7.01861	0.229234	2.35049e-161	2.4951e-158
LOC121108825	15.3072	-6.92872	0.310956	1.38053e-118	8.09862e-116
LOC107055444	139.015	-6.90631	0.250736	5.9804e-133	4.16609e-130
LOC100858742	30.2581	-6.90339	0.2389	1.21798e-146	1.04428e-143
LOC121108198	17.2418	-6.88435	0.398851	1.99462e-74	6.63642e-72
LOC121108199	17.2418	-6.88435	0.398851	1.99462e-74	6.63642e-72
LOC121108200	17.2418	-6.88435	0.398851	1.99462e-74	6.63642e-72
LOC121108201	17.2418	-6.88435	0.398851	1.99462e-74	6.63642e-72
LOC121108202	17.2418	-6.88435	0.398851	1.99462e-74	6.63642e-72
LOC107049174	131.382	-6.79655	0.152246	0	0
LOC107049459	114.5	-6.78814	0.200037	4.04362e-190	5.0078e-187
LOC121108810	92.03	-6.78741	0.186274	5.129e-216	9.52798e-213
LOC121108194	5.45052	-6.77113	0.54418	5.47398e-37	1.22026e-34
LOC112530489	14.4219	-6.76861	0.347012	1.54789e-77	5.65666e-75
LOC431003	118.079	-6.76727	0.153633	0	0
LOC121108845	49.2954	-6.75468	0.190531	2.82062e-205	3.92983e-202
LOC107055426	4.73245	-6.74096	0.53921	4.44921e-42	1.10202e-39
LOC121108832	42.255	-6.73805	0.22635	7.50625e-149	6.97206e-146
LOC121108206	1.73489	-6.7347	0.808762	3.4798e-32	7.45881e-30
LOC121108827	19.2101	-6.72215	0.270936	1.06623e-123	6.42389e-121
LOC121108848	15.9074	-6.71542	0.280198	8.34425e-128	5.47088e-125
LOC107057581	11.9299	-6.71095	0.614545	3.81256e-19	5.78161e-17
LOC121108814	38.1977	-6.68597	0.254863	3.88628e-116	2.16582e-113
LOC121108815	38.1977	-6.68597	0.254863	3.88628e-116	2.16582e-113
LOC426615	62.0578	-6.66358	0.206045	8.90362e-170	1.04463e-166
HCK	83.1785	2.54046	0.247048	1.12131e-10	1.14662e-08
LOC112530492	0.711298	-6.64587	1.30363	6.53042e-06	0.000445187
ZNFY1	107.988	2.53724	0.102138	3.44889e-52	9.49168e-50
OZFL	48.7731	2.11979	0.105092	5.81356e-27	1.08904e-24
LOC100859467	56.6588	-6.60365	0.182883	1.03683e-212	1.65092e-209
LOC121108837	11.4108	-6.58429	0.378891	1.3957e-63	4.20445e-61
LOC121108189	8.83661	-6.54277	0.386457	3.32989e-69	1.03097e-66
LOC100859602	33.6648	-6.53119	0.179525	1.41364e-219	3.15128e-216
LOC107055446	56.3617	-6.52234	0.224059	6.34688e-138	4.71615e-135
LOC121108219	5.97501	-6.52016	0.442896	2.55457e-60	7.39564e-58
HIST1H2B8	10.7199	2.03442	0.141133	5.93077e-14	7.108e-12
LOC430910	180.766	-6.49996	0.183872	6.77034e-204	8.8779e-201
LOC121108215	2.94916	-6.49954	0.591259	2.71498e-49	7.38078e-47
LOC769000	166.649	-6.48587	0.150833	4.60882e-296	2.5685e-292
LOC121108824	45.8887	-6.48382	0.21849	1.88257e-146	1.5543e-143
LOC121106815	53.4364	-6.4537	0.3009	4.82999e-84	1.99389e-81
LOC430766	1175.7	-6.43696	0.201064	2.37758e-163	2.65005e-160
LOC121108831	61.7755	-6.42303	0.176399	2.61823e-213	4.48965e-210
LOC121108813	38.4601	-6.41361	0.301717	3.28676e-75	1.18175e-72
LOC112530495	0.99324	-6.4066	0.986744	1.04817e-11	1.13426e-09
LOC121106502	60.9409	-6.37874	0.335215	7.3212e-59	2.09236e-56
LOC121108214	10.0502	-6.37794	0.327171	7.08452e-82	2.7229e-79
LOC374195	54.7064	-6.33355	0.208961	1.46802e-148	1.30901e-145
LOC427025	109.965	-6.32792	0.158092	2.39027e-252	8.88063e-249
NAA38	212.703	1.95254	0.143376	1.0665e-11	1.14853e-09
LOC121108819	347.184	-6.26346	0.222923	1.98061e-125	1.22643e-122
LOC101750037	148.204	-6.23828	0.258025	5.14345e-92	2.49256e-89
LOC121108822	340.931	-6.21207	0.217625	1.83743e-129	1.24121e-126
LOC121108839	118.3	-6.19806	0.263627	1.61712e-90	7.20979e-88
LOC121108833	173.189	-6.19569	0.366249	3.35195e-47	9.00262e-45
LOC121108812	20.7966	-6.17586	0.271849	8.54194e-87	3.66186e-84
LOC427010	111.31	-6.17009	0.131237	0	0
LOC121108227	2.8398	-6.13514	0.567277	5.21558e-29	1.03809e-26
LOC107049046	951.316	-6.1308	0.201051	2.3013e-145	1.76899e-142
LOC426220	65.3441	-6.11771	0.730912	2.2583e-07	1.87843e-05
LOC121107221	7.60363	-6.10421	0.465549	1.73762e-32	3.76069e-30
LOC121108846	360.959	-6.07171	0.265367	2.07843e-82	8.27364e-80
LOC121108550	70.0593	-6.04178	0.263286	1.51382e-82	6.13565e-80
LOC100859072	320.439	-5.99543	0.18571	4.04632e-161	4.10002e-158
LOC121108549	1.58087	-5.98897	1.02703	5.79536e-05	0.00349163
LOC121113330	124.152	-5.96565	0.241727	7.22865e-95	3.6623e-92
LOC121108809	133.607	-5.96532	0.252927	2.28152e-88	9.97246e-86
LOC121110856	10.542	-5.94462	0.390459	2.12683e-40	5.1534e-38
MHCY32	349.828	1.92694	0.277823	0.000273556	0.0143823
LOC107055425	5.93354	-5.84668	0.469136	3.09594e-29	6.27407e-27
LOC107055331	0.668077	-5.81972	1.05704	0.000268044	0.0141406
LOC121106469	189.964	-5.72942	0.351639	2.68404e-42	6.72276e-40
LOC121106930	60.8147	-5.71015	0.232613	1.5424e-91	7.16318e-89
LOC121106929	60.8025	-5.70985	0.232597	1.53897e-91	7.16318e-89
LOC121109147	7.28334	-5.6741	0.569628	1.99575e-17	2.74625e-15
LOC121108843	0.63015	-5.63266	1.02874	0.000130212	0.00725673
LOC121108838	24.1563	-5.62285	0.35879	1.05948e-42	2.71471e-40
LOC107055439	0.831573	-5.60163	0.865258	2.7268e-07	2.23477e-05
LOC112530482	8.68004	-5.58559	0.292694	3.63893e-64	1.11122e-61
LOC121108840	83.899	-5.58227	0.26401	8.06242e-70	2.53137e-67
LOC112530476	7.62405	-5.58119	0.309885	1.63585e-61	4.86219e-59
LOC107055485	4.79253	-5.54566	0.434261	5.29099e-30	1.1127e-27
CETP	17.5094	1.59155	0.299872	3.01753e-06	0.000215154
CENPK	35.3929	1.51404	0.150819	0.000346068	0.0176939
PMM2	341.805	1.43452	0.0992642	6.79067e-06	0.000460171
LOC121108191	67.0046	-5.26715	0.33326	2.657e-39	6.30106e-37
LOC107052264	6.92751	-5.26348	0.56473	1.12169e-15	1.40476e-13
LOC121108185	1.54139	-5.25496	0.533694	2.61705e-24	4.52242e-22
LOC121108196	291.704	-5.25158	0.596267	3.72458e-20	5.84706e-18
LOC121108203	81.0486	-5.23612	0.619607	1.32987e-28	2.60048e-26
PCDHA5	3.11651	-5.23502	0.672271	2.02941e-10	2.01962e-08
LOC121107217	18.6028	-5.2227	0.505919	1.28675e-17	1.78163e-15
LOC121108204	439.742	-5.09323	0.41306	1.95484e-27	3.69299e-25
LOC121106623	316.569	-4.97581	0.290543	1.59386e-43	4.18005e-41
LOC112530619	1.06468	-4.9564	0.590648	4.74077e-13	5.5916e-11
LOC112533568	1.80844	-4.84775	0.627841	9.89414e-09	9.11406e-07
TMEM70	301.141	1.35283	0.072024	5.70207e-07	4.52351e-05
LOC112533280	47.9966	-4.76756	0.467753	7.84854e-17	1.04766e-14
LOC107057342	4.12239	-4.75702	0.382015	5.6548e-28	1.09615e-25
LOC121106943	7.64853	-4.68348	0.427245	7.9908e-19	1.18754e-16
LOC121108197	2.69008	-4.63979	1.12636	0.000421199	0.0212429
LOC121108128	4.70339	-4.53298	0.36451	1.02536e-22	1.69314e-20
LOC121107083	1.48172	-4.51741	0.516594	1.69517e-12	1.94787e-10
LOC121108695	0.720452	-4.39541	0.723131	0.000282068	0.0146913
LOC112530655	6.85172	-4.39065	0.221821	3.49773e-57	9.8698e-55
LOC112533599	5606.9	-4.3757	0.449197	1.39682e-19	2.16236e-17
LOC121107017	5607.54	-4.37501	0.44918	1.41973e-19	2.18267e-17
LOC121108540	8.19044	-4.3521	0.30901	1.58895e-29	3.31037e-27
LOC121106934	55.5533	-4.2335	0.211101	2.33546e-53	6.50775e-51
LOC107055859	1.78785	-4.19872	0.71716	3.5702e-05	0.00222932
LOC121106945	90.8941	-4.10675	0.40085	1.28271e-15	1.59745e-13
MSH3	158.729	1.28644	0.0834469	0.000404684	0.0205028
LOC101747821	58.6257	-4.05647	0.151929	1.49764e-90	6.81335e-88
LOC100857292	1.50218	-4.04832	0.629198	3.79449e-06	0.000265996
LOC121106918	26.1755	-4.02208	0.231984	4.03919e-39	9.47806e-37
LOC121106474	4.61884	-4.00289	0.468331	4.19871e-12	4.63355e-10
LOC121106808	3.01476	-3.98797	0.346512	4.7119e-19	7.09714e-17
LOC101747727	5.45269	-3.96634	0.389916	8.15285e-07	6.32814e-05
LOC107054033	22.2494	-3.96553	0.35037	2.99149e-18	4.33028e-16
LOC121107220	3.38095	-3.92349	0.519032	6.45921e-10	6.28772e-08
LOC121106922	100.602	-3.90933	0.220326	1.88638e-40	4.62101e-38
SNAPC5	252.981	1.27561	0.0748675	0.000150166	0.00828587
LOC121107021	3138.52	-3.87593	0.647863	1.01516e-06	7.7235e-05
LOC121108205	21.8688	-3.82043	0.322951	2.47407e-20	3.91148e-18
LOC121108213	19.9422	-3.72468	0.223233	3.35294e-35	7.40038e-33
LOC121108210	21.6516	-3.70727	0.245545	5.15161e-29	1.03459e-26
LOC121106947	8.24541	-3.66931	0.248726	1.3857e-27	2.66294e-25
YLEC17	5.66764	-3.66864	0.439696	4.24613e-10	4.16981e-08
LOC121106940	7.29969	-3.64351	0.35142	1.70114e-14	2.07223e-12
LOC121108192	5.46389	-3.62787	0.821586	9.88618e-05	0.00566747
ATG10	235.284	1.24555	0.0707383	0.000348406	0.0177727
LOC107052682	2.17543	-3.59207	0.462009	0.000171973	0.00939613
LOC107057188	3.44981	-3.57732	0.547864	4.4514e-07	3.59531e-05
LOC112532541	0.830018	-3.55984	0.509344	2.78183e-06	0.000200688
LOC112530521	0.727495	-3.55765	0.568026	0.000110872	0.00624133
SLC1A7	12.8167	0.860527	0.37317	4.75306e-07	3.79768e-05
LOC121108686	0.714702	-3.49575	0.586467	0.000680304	0.0332573
LOC121109244	188.703	-3.47066	0.151513	2.00085e-60	5.86881e-58
LOC107056939	19.2637	-3.41865	0.304698	3.77948e-16	4.84208e-14
LOC121109718	1.19749	-3.37724	0.455051	5.96171e-07	4.71271e-05
LOC428277	98.975	-3.3684	0.075465	6.28361e-217	1.2734e-213
LOC121107085	1.33177	-3.35127	0.418458	2.39492e-08	2.14408e-06
AvBD9	350.582	0.814738	0.671212	2.08638e-07	1.74193e-05
LOC121107020	541.741	-3.33464	0.831781	2.19183e-06	0.000159674
LOC101747680	20.691	-3.30269	0.467793	1.1651e-05	0.000766147
PCDHA9	5.54984	-3.29959	0.452867	6.25655e-08	5.46945e-06
F7	20.7028	0.461349	0.315869	0.000839636	0.0399177
LOC107055860	0.933153	-3.28206	0.528671	7.47126e-05	0.00437137
LOC121106927	1.66322	-3.2794	0.29135	1.00492e-16	1.31774e-14
LOC112531967	110.322	-3.2737	0.213299	1.67607e-27	3.19341e-25
LOC121113351	34.0583	-3.21919	0.172924	3.01108e-38	6.99198e-36
LOC121106956	1.40923	-3.21115	0.362362	8.83796e-10	8.56591e-08
LOC101749705	8.61182	-3.17082	0.266948	8.89903e-17	1.17383e-14
KRT75L2	74.6352	0.267315	0.463621	3.20554e-06	0.000226851
LOC769317	1.53382	-3.06412	0.564373	3.58051e-05	0.00222951
LOC121110448	0.970031	-3.04974	0.462303	3.68694e-05	0.00228303
KRT75L4	18.7253	0.20578	0.432829	5.22133e-08	4.60055e-06
LOC112531394	1.59949	-3.02819	0.349282	4.7278e-09	4.42824e-07
LOC121107308	1.94493	-3.02054	0.475733	9.68308e-06	0.000638625
LOC107053262	7.8531	-3.01001	0.333382	3.21942e-10	3.18965e-08
LOC121107238	2.5499	-2.99711	1.2587	0.000676429	0.0331405
LOC121108547	3.28109	-2.97641	0.289915	2.77777e-12	3.12738e-10
EDCH3	10.1791	0.193791	0.499119	3.02096e-06	0.000215154
UMOD	10.3933	0.151964	0.372709	7.8234e-08	6.70766e-06
LOC121106846	2.08166	-2.93255	0.44517	6.35673e-06	0.000436013
CKMT2	140.031	0.102748	0.365731	4.29936e-05	0.00264026
LOC121107512	8.17831	-2.89043	0.463778	1.21422e-08	1.10932e-06
LOC121106509	20.8196	-2.88375	0.235959	3.85558e-16	4.91135e-14
MYBPC2	82.4251	0.0887286	0.23313	0.000223978	0.0120022
OIT3	160.22	0.0358934	0.200271	0.000281864	0.0146913
LOC107050652	19.4659	-2.84313	0.277504	1.39513e-12	1.61141e-10
LOC121108705	1.60958	-2.8308	0.372569	4.74159e-07	3.79768e-05
LOC121108231	9.23491	-2.82255	0.536572	9.5817e-05	0.00551926
CYP21A1	40.7749	-0.0536913	0.314748	3.94271e-09	3.70847e-07
LOC107052719	2019.32	-2.7627	0.139143	2.07634e-37	4.72304e-35
GH	83.0035	-0.0569372	0.41157	4.29815e-05	0.00264026
LOC121107103	14.4115	-2.73708	0.208262	9.74737e-18	1.35805e-15
MYH15	66.8047	-0.151424	0.283057	0.000887313	0.042085
LOC121108186	4.61375	-2.7113	0.24039	5.11455e-13	5.96929e-11
RBP4	85.2424	-0.153335	0.375169	1.66806e-07	1.4085e-05
PDE6G	13.315	-0.340661	0.316762	1.6233e-06	0.000120221
LOC107055695	13.4988	-2.69091	0.160103	1.64558e-26	2.98239e-24
LOC112530264	13.4988	-2.69091	0.160103	1.64558e-26	2.98239e-24
LOC121108236	13.4988	-2.69091	0.160103	1.64558e-26	2.98239e-24
LOC121106955	4.0165	-2.67023	0.246306	3.16966e-12	3.51532e-10
LOC418658	128.181	-2.6653	0.259991	3.16446e-11	3.34323e-09
TGM3	10.4015	-0.349503	0.308534	3.30278e-06	0.000232257
LOC107051510	3.85006	-2.63254	0.566058	0.000783588	0.037565
LOC107051961	26.0802	-2.5898	0.187904	7.65404e-18	1.07311e-15
LOC112530487	27.9658	-2.58211	0.173011	2.05293e-20	3.26886e-18
LOC121110611	2.35352	-2.58012	0.261988	4.83221e-10	4.72454e-08
CYP11A1	232.204	-0.530748	0.330976	8.6768e-14	1.02885e-11
LOC121106969	8.12279	-2.56398	0.193668	3.65865e-16	4.71437e-14
LOC107056757	2.56326	-2.56362	0.25063	6.30192e-11	6.59542e-09
LOC416951	1.57898	-2.55205	0.294745	7.88439e-08	6.73405e-06
MGAM	886.73	-0.553054	0.359996	9.52022e-05	0.00549805
LOC121107139	4.59826	-2.54782	0.311322	1.81189e-07	1.51845e-05
LOC112533189	2.26944	-2.54626	0.306836	6.87391e-08	5.93927e-06
LOC121113308	0.802309	-2.54435	0.435797	0.0010286	0.0482387
LOC121106942	9.19205	-2.5436	0.304224	4.90733e-08	4.34104e-06
AvBD4	6.01466	-2.51292	0.424224	6.88376e-05	0.00407036
LOC121106966	1.83568	-2.49165	0.350796	5.33369e-06	0.00036925
STAR	74.207	-0.586347	0.378654	2.35087e-19	3.58943e-17
LOC121108147	1.91995	-2.45914	0.30793	1.19658e-06	9.04208e-05
LOC112532976	2.96632	-2.4452	0.340078	6.7915e-06	0.000460171
LOC112531469	1.20851	-2.43126	0.396513	0.000126387	0.00706121
TM4SF1	18.804	-0.711095	0.393172	2.4713e-05	0.00156952
LOC121107127	1.1561	-2.41948	0.36295	8.95691e-05	0.00519967
LOC101749984	7.90779	-2.40978	0.306704	1.28087e-06	9.60834e-05
LOC107054458	4.17806	-2.40201	0.354272	2.34273e-05	0.00149212
NT5DC4	31.1908	-0.735441	0.381416	6.38836e-06	0.000436839
LOC107053084	1.54083	-2.3979	0.26224	5.39502e-08	4.73488e-06
LOC112533375	3.36346	-2.3955	0.328726	7.42921e-06	0.000498831
CYP2J24P	1.42089	-2.37847	0.277854	4.48165e-07	3.60667e-05
MRPL51	438.681	-1.42058	0.0651904	7.18481e-11	7.48429e-09
LOC121113278	31.5709	-2.31795	0.134652	6.76329e-23	1.13359e-20
LOC770702	2.89149	-2.29009	0.347699	7.27329e-05	0.00426674
LOC121111457	3.5993	-2.28474	0.413865	0.000637986	0.0313951
TRPT1	19.6352	-1.45378	0.132933	0.000312369	0.0160445
LOC107049117	69.2908	-2.23559	0.263726	6.52111e-07	5.1367e-05
LOC112529946	13.3573	-2.20907	0.290185	8.23928e-06	0.00054991
LOC107049264	36.7988	-2.20814	0.265498	1.28445e-06	9.60834e-05
PGR2/3	5.12439	-2.1903	0.511166	3.03889e-05	0.00190825
LOC693258	1.97187	-2.18164	0.453961	1.40357e-08	1.27708e-06
LENG9L7	8.23105	-2.16116	0.301603	3.29697e-05	0.0020645
GM2A	637.27	-1.51964	0.207466	0.000761774	0.0367564
LOC112531143	29.2251	-2.15156	0.396614	0.000936424	0.0443201
LOC112530657	4.06754	-2.14572	0.371377	0.000626031	0.030875
SERPINB10B	208.994	-1.6748	0.32288	7.92038e-05	0.00462202
LOC121108882	3.11666	-2.12629	0.320822	0.000158055	0.00867825
LOC121108168	4.47255	-2.11967	0.388787	0.0010304	0.0482387
LOC101751181	7.73838	-2.09932	0.381622	0.0010322	0.0482387
MHCY7	124.86	-1.71136	0.176408	2.26539e-05	0.00144699
RDM1	79.6174	-1.76026	0.194472	3.61891e-05	0.00224715
LOC121108865	3.48716	-2.07824	0.238023	1.14406e-06	8.67461e-05
LOC107054654	3.33137	-2.05131	0.294588	0.000105482	0.00598323
LOC121109241	5.35573	-2.05078	0.27316	4.47589e-05	0.00272613
LOC101750700	70.1581	-2.04908	0.105276	9.40175e-24	1.59988e-21
LOC107051372	15.6597	-2.04677	0.238962	2.85089e-06	0.000205007
LOC121113091	68.147	-2.04476	0.102364	3.90916e-25	6.97143e-23
LOC121107720	2.35549	-2.01597	0.288663	0.000211718	0.0114276
LOC107049489	39.0672	-1.9954	0.399335	1.70986e-10	1.70925e-08
LOC121107480	18.0044	-1.97421	0.270292	0.000104287	0.00593052
LOC121111015	2.38078	-1.96389	0.285752	0.00028344	0.0147283
KIFC1	932.024	-1.78374	0.154723	1.5655e-07	1.32693e-05
LOC107054064	3.02377	-1.92983	0.219815	8.00091e-06	0.000535604
LOC121111336	2.90118	-1.91618	0.221152	1.2817e-05	0.000837876
LOC112531211	79.0361	-1.88246	0.192215	1.49542e-06	0.000111491
LOC107057545	39.6124	-1.86894	0.213614	1.66977e-05	0.00107892
LOC121108743	18.6356	-1.86121	0.23166	6.07345e-05	0.00364931
LOC101750039	5.90596	-1.86053	0.262345	0.00042483	0.0213777
LOC121108548	7.64648	-1.85122	0.262279	0.000440791	0.0220812
LOC121111522	13.1488	-1.84792	0.207277	1.50232e-05	0.000976375
LOC101747302	61.2284	-1.83184	0.170462	4.3796e-07	3.55018e-05
BHMG1	3.49883	-1.82669	0.187622	4.32038e-06	0.000301912
LOC112530310	29.1341	-1.81657	0.189459	6.20141e-06	0.000426673
LOC101751838	20.4181	-1.78786	0.264709	0.00106451	0.0496446
FOXI2	19.1244	-1.9574	0.230292	1.1835e-05	0.000775959
DCT	3.20562	-1.77287	0.399281	0.000413107	0.020882
LOC121106625	304.45	-1.76644	0.172153	3.23182e-06	0.000227987
HIST1H46L2	36.692	-2.08557	0.241474	1.60971e-06	0.000119612
LOC121109239	299.635	-1.75059	0.087686	4.92742e-18	6.9963e-16
LOC121110587	7.99241	-1.71496	0.183869	4.86496e-05	0.00295503
LRP2BP	41.9043	-2.09609	0.142548	3.66729e-15	4.51664e-13
LOC121113327	244.923	-1.6899	0.162621	9.16192e-06	0.000606046
LOC112531100	101.043	-1.68911	0.19341	0.000150726	0.00829625
LOC121106470	71.5369	-1.68293	0.168913	2.12245e-05	0.00135959
ART1L2	35.7199	-2.12884	0.343806	0.000276101	0.014482
LOC112533185	3.04992	-1.65782	0.211338	0.000768938	0.0370219
LOC112530142	6.7858	-1.64558	0.176129	0.000106828	0.0060442
LOC121113436	3343.25	-1.63219	0.140491	2.88681e-06	0.000206922
LOC107054991	10.0701	-1.6234	0.158833	4.37247e-05	0.00267778
LOC107049796	21.8694	-1.59344	0.407413	3.78588e-09	3.57605e-07
LOC107054701	8.24503	-1.5777	0.178175	0.00047472	0.0237275
LOC771161	28.6808	-1.53794	0.101819	6.45802e-08	5.62353e-06
LOC112531842	49.957	-1.52757	0.252311	0.000257956	0.0136588
LOC121107237	70.0903	-1.52614	0.147945	0.000184049	0.0100314
COMTD1	369.796	-2.15943	0.207366	2.02982e-15	2.51382e-13
LOC112532060	15.0649	-1.5175	0.135122	6.82706e-05	0.00404757
LOC112533366	206.072	-1.46684	0.120355	5.40287e-05	0.00326398
ABCB1	785.234	-2.27025	0.290715	2.24135e-11	2.37924e-09
LOC107049847	316.681	-1.43272	0.0914798	1.24999e-06	9.41377e-05
MHCY12	21.4079	-2.34349	0.291616	0.000697188	0.0340081
LOC107052065	4.98395	-1.16072	0.310771	0.000997288	0.046902
LOC107055005	4.41572	-1.09873	0.241501	8.3267e-05	0.00484644
LOC101747386	585.041	-0.822659	0.539972	7.13546e-05	0.00420804
LOC101752086	19.2674	-0.777921	0.249992	0.000823034	0.039317
MHCY13	151.619	-2.39966	0.285955	2.28722e-07	1.89542e-05
AvBD6	15.2388	-2.42803	0.505543	4.09802e-07	3.33405e-05
LOC107050773	33.8137	-0.660456	0.316373	2.14512e-06	0.0001573
MHCY14	59.9242	-2.48165	0.188011	9.2177e-16	1.16091e-13
HIST1H103	49.6616	-2.54807	0.233443	6.92212e-12	7.52721e-10
LOC121107580	437.782	-0.540559	0.499895	2.62929e-05	0.00165571
MHCY9	108.854	-2.57701	0.253953	1.22946e-10	1.24752e-08
CRP	22.9538	-2.66275	0.243103	1.77353e-12	2.02746e-10
GDF3	22.748	-2.69728	0.344378	1.70981e-07	1.43831e-05
CALB1	1489.11	-2.69825	0.485795	0.000707353	0.0343536
DEFB4A	67.957	-2.712	0.412012	7.91441e-16	1.00243e-13
MYRF	9.60353	-0.0731385	0.346098	4.43433e-05	0.00270822
CATH2	44.7449	-2.75263	0.420852	4.88485e-18	6.98032e-16
ZNFY4	111.543	-2.78753	0.0954437	3.51351e-79	1.30539e-76
NEUROD4	4.33225	-0.0497491	0.404434	9.11372e-05	0.00527696
LOC427973	11.2784	0.00246049	0.377894	0.00030697	0.0158402
TTC36	7.40527	0.00431151	0.347208	6.49342e-05	0.00388073
ENPP7	77.4821	-2.85746	0.616117	1.11606e-08	1.02384e-06
CATH3	61.0679	-2.8667	0.459438	1.78534e-14	2.16297e-12
LOC121109719	3.72309	0.0918281	0.366677	0.000572503	0.0284237
CATH1	52.0812	-2.91878	0.38341	5.03268e-22	8.24916e-20
AvBD7	50.7029	-2.95197	0.43262	5.22764e-18	7.37561e-16
LOC107049019	34.2444	0.166465	0.299701	0.000239809	0.0127585
RLN3	105.126	-2.96162	0.334104	5.39942e-06	0.000372644
LECT2	304.6	-3.03533	0.369607	2.07927e-24	3.62118e-22
LOC768978	6.79881	0.210074	0.431025	0.000216813	0.0116501
ENDOU	5.79883	0.253374	0.335783	0.00011217	0.00628266
AvBD1	101.427	-3.14655	0.365976	1.17206e-24	2.07361e-22
LOC396480	39.1147	0.279076	0.452599	6.50508e-09	6.06742e-07
LOC396479	19.4491	0.298357	0.484576	1.90299e-06	0.000140005
MANBAL13	679.609	-3.28495	0.102268	3.06351e-111	1.66565e-108
LOC769486	35.0483	0.746437	0.576418	3.74313e-09	3.55071e-07
MHCY8	222.304	-3.34102	0.206711	1.96694e-30	4.1759e-28
YLEC34	13.6765	-3.51819	0.389383	1.94496e-11	2.0745e-09
MHCY35	91.5551	-3.62168	0.146604	6.35513e-72	2.08336e-69
YLEC13	25.1426	-3.89937	0.358665	5.80918e-17	7.84838e-15
YLEC8	43.8357	-4.09252	0.315344	1.4861e-23	2.5097e-21
ZP1	3061.9	-4.78286	0.290373	8.80854e-40	2.1114e-37
LOC121113303	20.6519	1.35586	0.112536	0.000942931	0.0445335
MHCY15	15.5195	-5.29273	0.228924	1.81831e-79	6.87012e-77
LOC112530123	30.8326	1.47756	0.125236	6.82093e-05	0.00404757
LOC107052325	28.2205	1.48602	0.0918565	6.63668e-08	5.75661e-06
LOC112531855	3.49756	1.50825	0.141598	0.000194017	0.0104977
MTTPL	109.59	-5.36434	0.541313	1.08756e-10	1.11723e-08
THEM4	48.2651	-5.48204	0.410459	6.20511e-29	1.22411e-26
LOC121108245	415.857	1.61677	0.153427	2.54352e-05	0.0016108
LOC121108937	243.699	1.65443	0.110676	1.49145e-09	1.42693e-07
LOC107054738	6.78711	1.69223	0.190773	0.000111813	0.00627842
LOC121106814	18.3489	1.71395	0.151609	7.71289e-07	6.03283e-05
LOC107049214	20.1839	1.72098	0.144733	2.30391e-07	1.90218e-05
LOC112532392	16.2177	1.77951	0.142797	2.09607e-08	1.8841e-06
LOC112530551	7.99505	1.84374	0.268748	0.000643429	0.0315932
LOC121110450	2.54503	1.84799	0.240148	0.000188301	0.0102381
LOC121110063	3.12708	1.87924	0.244403	9.91204e-05	0.00566747
LOC121109319	29.5063	1.89022	0.279727	0.000430789	0.0216287
LOC107050390	39.1276	1.89696	0.252888	0.00013465	0.00746669
LOC415472	60.2248	1.89957	0.222728	1.87002e-05	0.00120481
ACTR10L	37.0097	-5.86991	0.153277	1.505e-223	3.72772e-220
LOC101748699	7.80703	1.95117	0.283711	0.000292146	0.0151454
ATP5F1AW	978.526	-6.31655	0.202036	3.94096e-155	3.81965e-152
LOC112533456	3.93632	1.96376	0.299483	0.000216885	0.0116501
LOC121106920	192.512	1.99019	0.319261	0.000594488	0.0294496
LOC107054976	7.22305	1.99605	0.30223	0.000302414	0.0156413
LOC107049819	29.8061	1.99775	0.24343	1.35925e-05	0.000885978
LOC121107434	3.70578	2.02357	0.151808	5.80016e-12	6.3381e-10
HNRNPKL	274.095	-6.51394	0.17995	4.9668e-210	7.38132e-207
LOC121106500	9.14636	2.09718	0.239921	9.98674e-07	7.62413e-05
LOC121108561	1.0123	2.10104	0.291767	0.000132155	0.00734665
LOC121110858	2.02018	2.1015	0.418729	0.000278026	0.0145487
LOC121106569	9.77186	2.10749	0.234418	8.83516e-07	6.815e-05
HINTW	57.4345	-6.60808	0.260387	6.25462e-108	3.31971e-105
LOC121107059	5.25107	2.13485	0.387999	0.000839826	0.0399177
LOC121108476	8.56929	2.15435	0.388194	0.000776991	0.0373291
LOC121106472	72.3664	2.16428	0.271299	5.07837e-06	0.000353772
LOC121106570	8.39126	2.167	0.327841	0.000109106	0.00615744
LOC121108327	159.594	2.17088	0.339516	0.000149754	0.00828366
LOC101749704	1.41143	2.18394	0.335588	0.000238808	0.0127356
LOC100858431	1.83982	2.20275	0.381781	0.000709402	0.0343783
LOC121109028	8.64318	2.22401	0.303031	1.54317e-05	0.00100001
LOC121113111	46.7083	2.23056	0.147848	2.42272e-17	3.31333e-15
LOC112530732	6.37993	2.23333	0.246344	1.18621e-07	1.00927e-05
LOC121107019	34604.2	2.23978	0.203933	3.59281e-10	3.54384e-08
LOC121108860	1.91573	2.24792	0.389641	0.000532016	0.0265318
LOC112530933	10.518	2.2733	0.235596	1.80629e-08	1.63682e-06
LOC121107481	17.5215	2.27431	0.198734	4.23967e-11	4.45805e-09
LOC112531814	210.074	2.28378	0.345605	4.97874e-05	0.00301593
LOC121108884	7.06822	2.29389	0.17557	7.68773e-14	9.16443e-12
LOC112530730	1.59235	2.29592	0.334907	7.16771e-05	0.0042159
LOC121109036	1.12325	2.34386	0.290738	1.88234e-06	0.000138944
LOC107049782	4.6849	2.38074	0.222422	1.2474e-10	1.25823e-08
LOC112531395	3.10215	2.40319	0.26292	3.39743e-08	3.01735e-06
LOC771880	18.9362	2.4458	0.349095	8.655e-06	0.000574218
LOC107050047	1.17964	2.44789	0.374574	0.00010246	0.00584153
LOC107057283	3.75512	2.45098	0.400842	6.26699e-05	0.00375548
LOC107050476	314.241	2.45617	0.313978	8.15349e-07	6.32814e-05
LOC121108666	0.822879	2.45666	0.41811	0.000391565	0.0199287
LOC121106761	23.3599	2.46424	0.21686	2.43343e-12	2.75361e-10
LOC121108353	15.3269	2.53698	0.151307	1.91335e-24	3.35846e-22
UBE2R2L	178.824	-6.63805	0.171887	2.16656e-243	6.89956e-240
UBAP2	183.556	-6.65923	0.160471	7.34268e-281	3.27366e-277
LOC121110290	6.01726	2.56858	0.180225	1.0766e-18	1.58937e-16
TDRD15	1.38296	2.57165	0.510756	0.000705408	0.0343339
LOC121107199	53.1657	2.58186	0.492579	0.000257864	0.0136588
LOC107052288	374.155	2.5866	0.327164	2.70264e-07	2.22315e-05
LOC107050336	1.93601	2.5988	0.499439	0.000539111	0.0268256
LOC121106822	2.54314	2.60397	0.498832	0.000392923	0.0199523
LOC112531934	2.23075	2.60796	0.51232	0.0007578	0.036644
LOC100857206	65.6362	2.62949	0.389378	5.10022e-06	0.000354187
LOC107053383	33.8424	2.6527	0.354069	4.07106e-07	3.32425e-05
LOC112531527	1.54631	2.74363	0.531639	0.000309562	0.0159371
LOC121108768	2.43989	2.80503	0.378197	5.47695e-07	4.36043e-05
LOC100859722	17.7979	2.82	1.0947	2.51991e-06	0.000182976
LOC107052350	2.38317	2.82338	0.275255	3.10268e-12	3.45824e-10
LOC112532457	0.765365	2.82419	0.492994	0.000609714	0.0301369
LOC112530116	1.97058	2.83005	0.228164	1.20799e-16	1.57477e-14
SPIN1L	67.4638	-7.06315	0.191739	4.17871e-225	1.1644e-221
LOC121108797	2.98162	2.91935	0.42605	7.38237e-07	5.79464e-05
LOC121108767	46.7162	2.94948	0.290442	2.88129e-12	3.22763e-10
LOC121108470	73.0617	3.01851	0.380617	1.89737e-08	1.7124e-06
LOC121106938	1.93004	3.039	0.326047	9.70526e-11	1.00162e-08
LOC107052718	5097.9	3.04548	0.224421	1.60416e-20	2.5913e-18
LOC121106550	1.38027	3.1294	0.3067	7.04758e-13	8.18253e-11
LOC121108886	1.66502	3.1477	0.341922	1.55191e-10	1.55834e-08
LOC121107482	1.53305	3.18413	0.476786	8.57543e-06	0.000570637
LOC107056868	2.31972	3.19138	0.452585	9.79492e-07	7.50338e-05
LOC100859616	81.1107	3.21247	1.02541	1.14452e-09	1.10448e-07
LOC107057280	3.78529	3.23755	0.350891	1.66892e-11	1.78864e-09
ST8SIA3L	123.013	-7.10834	0.478771	3.77065e-38	8.66551e-36
LOC121106480	28.5392	3.307	0.368809	7.35945e-11	7.63055e-09
LOC121107253	50.75	3.3086	0.269129	2.14657e-18	3.12753e-16
LOC100859756	23.8392	3.3436	1.21519	9.55992e-07	7.34861e-05
LOC121106811	5.87048	3.42824	0.26839	2.17543e-21	3.53975e-19
LOC121107012	12356.5	3.46136	0.303269	7.0238e-17	9.4322e-15
LOC121113105	46.6528	3.47126	0.104213	2.91086e-127	1.85397e-124
LOC121111295	96.1957	3.48052	0.686447	4.00218e-05	0.00247137
LOC121106816	1.21098	3.48311	0.373466	1.95378e-12	2.22212e-10
FANCD2OS	1.74305	3.52566	0.543492	8.1756e-07	6.32814e-05
LOC100859586	10.2221	3.5942	1.03568	0.000268325	0.0141406
LOC101750668	72.0572	3.63095	1.06479	1.21846e-09	1.17077e-07
LOC121106820	0.930292	3.63763	0.667708	0.000823661	0.039317
LOC112531419	4.92028	3.67198	0.332373	2.42254e-16	3.13972e-14
LOC121109025	7.04912	3.68597	0.257506	1.60157e-26	2.97518e-24
LOC107054657	2.12539	3.75199	0.307518	1.84876e-20	2.96493e-18
LOC107049408	0.559184	3.77918	0.550509	2.08902e-05	0.00134203
LOC121108016	2.35124	3.84218	0.461241	1.23118e-10	1.24752e-08
LOC112530685	0.860674	3.90218	0.54984	6.83038e-06	0.000461403
LOC100858353	1.10435	3.92138	0.492283	2.53389e-08	2.25942e-06
LOC112530578	1.99225	3.97176	0.41708	4.82389e-13	5.6597e-11
SMAD7B	10.5698	-7.27718	0.412495	8.65201e-100	4.48536e-97
LOC121106428	196.67	4.11774	0.736442	7.28997e-06	0.000490961
LOC107057021	0.913951	4.1203	0.694575	0.000322111	0.0165069
LOC112530588	1.4957	4.20714	0.409881	1.78902e-18	2.62374e-16
LOC121106788	1.49576	4.40827	0.598393	7.20701e-08	6.20304e-06
LOC101750591	8.85906	4.45661	0.318462	1.98503e-29	4.09725e-27
LOC107049410	2.64598	4.65197	0.340135	7.04593e-33	1.53988e-30
LOC121107942	0.988428	4.72012	0.67524	3.05637e-06	0.000216983
LOC107054599	0.671981	4.83467	0.751104	6.52982e-05	0.00389205
LOC121107208	7.41966	4.85529	0.453672	3.33282e-17	4.53019e-15
LOC121108352	1.10957	4.94174	0.79768	2.59162e-05	0.00163661
LOC121108051	9.91975	4.94225	0.485434	8.22897e-17	1.09191e-14
LOC112531391	0.82623	5.03766	0.807395	9.91528e-05	0.00566747
LOC100859872	5.6144	5.1455	0.321106	1.21551e-42	3.07912e-40
LOC121109184	360.209	5.16652	0.163141	1.51283e-145	1.20443e-142
LOC121106447	1387.58	5.22384	0.221182	4.03734e-82	1.57895e-79
LOC121106817	3.22869	5.34071	0.626914	4.25298e-12	4.67031e-10
LOC693265	89.7831	5.45589	0.25117	3.77399e-71	1.20185e-68
LOC121110259	26.5602	5.4708	0.406611	2.69823e-29	5.51825e-27
LOC107051944	0.713976	5.47114	0.942552	0.000231767	0.0123898
LOC121107935	1.59808	5.60255	0.902989	0.000975246	0.0459624
LOC121108029	0.78732	5.67804	0.878697	2.15545e-06	0.000157539
LOC112531602	11.844	6.0265	0.389174	4.86033e-43	1.25984e-40
LOC107049235	2.2744	6.20742	0.940674	0.000189735	0.0102909
LOC107049244	1.49116	6.25618	0.77172	1.59197e-14	1.9499e-12
LOC100859466	3.01446	6.32238	0.624304	0.000159456	0.00873362
LOC428295	4.4598	7.54694	0.566646	7.88304e-09	7.29164e-07
LOC107055267	4.4598	7.54694	0.566646	7.88304e-09	7.29164e-07
